# Goat kid recognition of their mothers’ calls is not impacted by changes in source-filter parameters

**DOI:** 10.1101/2022.05.19.492593

**Authors:** Tania Perroux, Alan G. McElligott, Elodie F. Briefer

## Abstract

Features varying more between than within individuals are usually considered as potential cues for individual recognition. According to the source-filter theory of vocal production, the fundamental frequency of mammal’s vocalisations depends on the characteristics of the vocal folds, while formants are determined by the characteristics of the vocal tract. Goat mothers and their kids (*Capra hircus*) display mutual recognition, and both source-related parameters (F0) and filter-related ones (formants) have been shown to be individualised in their vocalisations. Here, we aimed to identify if these parameters (source-related parameters (F0) and/or filter vocal parameters) are used by goat kids to recognise their mother’s vocalisations. To this aim, we used an algorithm to modify either F0 or formants of the calls of goat mothers to different degrees (within or exceeding the range of natural intra-individual variability), and we played back these modified calls to their kids. We did not observe any difference in the kid reactions to the modified maternal vocalisations and to the natural calls. We suggest that either: *(i)* fundamental frequency and formants are not involved in maternal recognition in goats; *(ii)* goat kids have a tolerance for variation when recognising their mother’s calls that exceeds the shifts we performed; *(iii)* goat maternal recognition is based on other vocal features than those tested here, or (*iv*) goat kid maternal recognition is based on a combination of different features and might be more flexible than previously thought, such that when one main feature is modified, kids focus on other features.
