## Supplementary material for "Goat kid recognition of their mothers’ calls is not impacted by changes in source-filter parameters": dataset

### Sheet: Main Data
Code	File_name	Order	Kid	Mother	Playback	Age	Date	Sex	Siblings	TotalLengh	CallsBefore	CallRateBefore	CallsAfter	CallRateAfter	LatencyCall	PlaybackStart	Duation_dep_before	percent_dep_before	Duration_dep_after	percent_dep_after	latency_dep	Duation_look_before	LookBeforeRate	Duration_look_after	LookAfterRate	latency_look
G11-2	02April11-BlackWhiteFaceG11-G11F0Schift1-HPBehind3	3	BlackWhiteFaceG11	G11	F0Schift1	14	2011-04-02	M	twins	77.28	32	0.747611	23	0.667111	1.559	42.803	11.525	0.269257	7.127	0.206718	2.52	7.086	0.165549	4.69	0.136033	2.759
G11-6	03April-BeltedGallowayG11-G11FoSchit1-HPBehind3	3	BeltedGallowayG11	G11	F0Schift1	15	2011-04-03	M	twins	75.84	13	0.300335	14	0.430041	0.241	43.285	8.279	0.191267	10.076	0.309507	6.122	5.521	0.12755	3.362	0.103271	6.117
G12-1	02April11-GreyBlackFaceG12-G12F0Schift1-HPBehind4	3	GreyBlackFaceG12	G12	F0Schift1	20	2011-04-02	F	twins	77.28	6	0.137864	8	0.236974	4.082	43.521	11.642	0.267503	5.641	0.167096	7.441	6.592	0.151467	10.451	0.309577	6.48
G12-10	31March11-GreyG12-G12F0Schift1-HPBehind1	1	GreyG12	G12	F0Schift1	18	2011-03-31	M	twins	75.36	9	0.215095	11	0.328182	1.919	41.842	4.801	0.114741	8.876	0.264813	1.68	8.992	0.214904	14.52	0.4332	6.003
G2-1	01Aug11-BrownSpottedG2-G2F01b-HPBehind-1	1	BrownSpottedG2	G2	F0Schift1	10	2011-08-01	M	twins	74.4	3	0.0826834	28	0.73458	1.442	36.283	2.637	0.0726787	14.035	0.368208	3.363	14.889	0.410357	14.525	0.381064	2.279
G2-3	01Aug11-GreySpottedG2-G2F01-HPBehind-1	1	GreySpottedG2	G2	F0Schift1	10	2011-08-01	M	twins	80.64	22	0.580735	18	0.420984	0.844	37.883	6.973	0.184067	2.041	0.0477349	1.32	7.2	0.190059	15.315	0.358187	13.198
G5-2	01Aug11-WhiteG5-G5F01-HPBehind-1	1	WhiteG5	G5	F0Schift1	26	2011-08-01	M	twins	76.8	26	0.720561	35	0.859592	0.483	36.083	4.923	0.136435	7.562	0.185721	21.362	1.56	0.0432337	4.073	0.100032	20.404
G5-4	02Aug11-BlackG5-G5F01b-HPBehind-3	2	BlackG5	G5	F0Schift1	27	2011-08-02	M	twins	73.44	25	0.712555	28	0.730022	1.202	35.085	14.286	0.407183	12.613	0.328849	2.037	8.536	0.243295	20.827	0.543006	6.359
G6-1	02April11-WhiteBlackNoseG6-G6F0Schift1-HPBehind2	2	WhiteBlackNoseG6	G6	F0Schift1	12	2011-04-02	M	twins	77.76	15	0.354392	14	0.395101	0.96	42.326	10.692	0.252611	8.754	0.247051	4.799	10.911	0.257785	7.208	0.20342	5.278
G6-3	02April11-WhiteG6-G6F0schift1-HPBehind2	2	WhiteG6	G6	F0Schift1	12	2011-04-02	F	twins	75.84	5	0.120172	18	0.525808	0.239	41.607	2.516	0.0604706	9.72	0.283937	5.156	2.767	0.0665032	4.323	0.126282	4.798
G8-3	02April11-WhiteBrownCheekG8-G8F0Schift1-HPBehind4	3	WhiteBrownCheekG8	G8	F0Schift1	19	2011-04-02	F	twins	78.24	7	0.177462	13	0.335095	4.318	39.445	3.601	0.0912917	0.481	0.0123985	9.599	5.405	0.137026	10.567	0.27238	4.197
G8-9	31March11-LimpyG8-G8F0Schift1-HPBehind1	1	LimpyG8	G8	F0Schift1	17	2011-03-31	F	twins	75.36	7	0.171212	29	0.841189	0.478	40.885	0	0	6.244	0.181117	4.321	11.406	0.278978	10.801	0.313299	3.721
G9-1	02April11-BrownWhiteFaceG9-G9F0schift1-HPBehind3	2	BrownWhiteFaceG9	G9	F0Schift1	17	2011-04-02	F	twins	83.04	7	0.159949	14	0.356452	2.041	43.764	5.633	0.128713	10.794	0.274824	9.243	5.364	0.122566	14.404	0.366738	8.637
G9-9	31March11-LightBrownG9-G9F0Schift1-HPBehind1	1	LightBrownG9	G9	F0Schift1	15	2011-03-31	F	twins	73.44	0	0	21	0.600755	1.197	38.484	0	0	5.283	0.151133	2.879	0.838	0.0217753	18.832	0.538734	0.359
G11-1	02April11-BeltedGallowayG11-F0Schift2-HPBehind2	2	BeltedGallowayG11	G11	F0Schift2	14	2011-04-02	M	twins	77.28	23	0.521235	24	0.723895	0.239	44.126	7.077	0.160382	8.751	0.26395	7.677	1.195	0.0270815	3.236	0.0976051	8.039
G11-10	31March11-BlackWhiteFaceG11-G11F0Schift2-HPBehind1	1	BlackWhiteFaceG11	G11	F0Schift2	12	2011-03-31	M	twins	78.24	30	0.687348	23	0.664855	0.72	43.646	16.315	0.373803	8.521	0.246314	16.198	14.4	0.329927	14.394	0.416084	1.438
G12-2	02April11-GreyG12-G12-F0Schift2b-HPBehind3	2	GreyG12	G12	F0Schift2	20	2011-04-02	M	twins	75.84	5	0.121948	11	0.315738	0.482	41.001	9.84	0.239994	11.518	0.330607	3.482	8.518	0.207751	10.167	0.291828	0.24
G12-3	02April11-GreyBlackFaceG12-G12-F0Schift2b-HPBehind3	2	GreyBlackFaceG12	G12	F0Schift2	20	2011-04-02	F	twins	77.76	7	0.174821	2	0.0530237	23.761	40.041	10.556	0.26363	4.799	0.12723	18.601	7.64	0.190804	10.561	0.279992	17.041
G2-2	01Aug11-BrownSpottedG2-G2F02b-HPBehind-2	2	BrownSpottedG2	G2	F0Schift2	10	2011-08-01	M	twins	84.48	27	0.733616	30	0.629247	3.599	36.804	9.602	0.260896	9.242	0.19385	3.12	17.85	0.485002	14.441	0.302899	0.085
G2-5	02Aug11-GreySpottedG2-G2F02-HPBehind-3	2	GreySpottedG2	G2	F0Schift2	11	2011-08-02	M	twins	83.04	15	0.358466	23	0.55832	3.36	41.845	7.928	0.189461	7.55	0.183275	7.084	23.484	0.561214	18.314	0.444569	5.28
G5-1	01Aug11-BlackG5-G5F02-HPBehind-OK-2	1	BlackG5	G5	F0Schift2	26	2011-08-01	M	twins	76.8	24	0.660775	29	0.716421	0.484	36.321	14.52	0.399769	10.283	0.254033	2.527	6.475	0.178272	8.764	0.216507	0.243
G5-3	01Aug11-WhiteG5-G5F02-HPBehind-2	2	WhiteG5	G5	F0Schift2	26	2011-08-01	M	twins	76.32	23	0.673993	31	0.734684	1.44	34.125	10.096	0.295853	12.003	0.284465	4.559	4.446	0.130286	5.874	0.139211	6.841
G6-10	31March11-WhiteG6-G6F0Schift2-HPBehind1	1	WhiteG6	G6	F0Schift2	10	2011-03-31	F	twins	77.76	22	0.491895	14	0.423793	0.483	44.725	1.199	0.0268083	4.317	0.13068	14.041	4.562	0.102001	4.919	0.148903	0.48
G6-2	02April11-WhiteBlackNoseG6-G6F0Schift2-HPBehind3	3	WhiteBlackNoseG6	G6	F0Schift2	12	2011-04-02	M	twins	76.8	15	0.349463	11	0.324704	0.719	42.923	10.558	0.245975	6.836	0.201789	7.083	6.924	0.161312	1.557	0.0459604	1.322
G8-1	02April11-LimpyG8-G8F0Schift2-HPBehind3	2	LimpyG8	G8	F0Schift2	19	2011-04-02	F	twins	78.72	8	0.187957	19	0.525486	0.843	42.563	2.041	0.0479524	8.763	0.24236	1.2	1.559	0.0366281	0.96	0.0265509	21.599
G8-4	02April11-WhiteBrownCheekG8-G8-F0Schift2-HPBehind3	2	WhiteBrownCheekG8	G8	F0Schift2	19	2011-04-02	F	twins	74.88	13	0.317996	13	0.382364	6.602	40.881	8.034	0.196522	9.116	0.268126	6.725	10.681	0.261271	3.731	0.109739	9.122
G9-10	31March11-LightBrownG9-G9F0Schift2-HPBehind2	2	LightBrownG9	G9	F0Schift2	15	2011-03-31	F	twins	76.32	2	0.0483524	15	0.429099	0.723	41.363	2.158	0.0521722	5.496	0.157222	19.921	7.196	0.173972	21.4	0.612181	0.206
G9-8	31March11-BrownWhiteFaceG9-G9F0Schift2-HPBehind1	1	BrownWhiteFaceG9	G9	F0Schift2	15	2011-03-31	F	twins	77.28	1	0.0232964	17	0.494833	0.237	42.925	4.195	0.0977286	3.475	0.10115	5.16	8.289	0.193104	12.963	0.377325	1.798
G11-5	03April-BeltedGallowayG11-G11FormantsShift1-HPBehind5	5	BeltedGallowayG11	G11	FormantSchift1	15	2011-04-03	M	twins	79.2	10	0.22121	19	0.558922	2.036	45.206	6.721	0.148675	10.277	0.302318	2.996	1.198	0.0265009	10.321	0.303612	4.919
G11-7	03April-BlackWhiteFaceG11-G11FormantsSchift1-HPBehind4	4	BlackWhiteFaceG11	G11	FormantSchift1	15	2011-04-03	M	twins	75.84	22	0.516857	20	0.601052	2.038	42.565	14.646	0.344086	11.396	0.342479	4.8	7.318	0.171925	4.439	0.133403	4.799
G12-5	03April-GreyBlackFaceG12-G12FormantsSchift1-HPBehind5	4	GreyBlackFaceG12	G12	FormantSchift1	21	2011-04-03	F	twins	115.68	6	0.0741088	14	0.403249	3.36	80.962	9	0.111163	10.921	0.314563	7.439	1.919	0.0237025	8.555	0.246414	6.838
G12-7	03April-GreyG12-G12FormantsSchift1-HPBehind6	4	GreyG12	G12	FormantSchift1	21	2011-04-03	M	twins	80.16	0	0	5	0.132559	7.68	42.441	5.401	0.127259	5.16	0.136801	7.321	3.6	0.0848236	11.521	0.305443	20.999
G2-6	02Aug-GreySpottedG2-G2Formant1-HPBehind-4	3	GreySpottedG2	G2	FormantSchift1	11	2011-08-02	M	twins	74.4	6	0.197863	17	0.385697	0.721	30.324	5.995	0.197698	11.039	0.250454	4.08	10.437	0.344183	21.485	0.487453	0.238
G2-7	03Aug11-BrownSpottedG2-G2Formant1b-7-OK	5	BrownSpottedG2	G2	FormantSchift1	12	2011-08-03	M	twins	78.24	4	0.102973	14	0.355375	0.837	38.845	0	0	1.919	0.0487118	33.121	11.162	0.287347	5.678	0.14413	19.318
G5-5	02Aug11-WhiteG5-G5Formant1-HPBehind-3	3	WhiteG5	G5	FormantSchift1	27	2011-08-02	M	twins	77.76	25	0.668378	21	0.520369	0	37.404	9.113	0.243637	11.164	0.276638	1.201	5.485	0.146642	4.8	0.118941	3.121
G5-8	03Aug11-BlackG5-G5Formant1b-HPBehind-6	5	BlackG5	G5	FormantSchift1	28	2011-08-03	M	twins	79.68	17	0.477488	20	0.453751	0.723	35.603	10.205	0.286633	10.087	0.22885	12.118	7.205	0.202371	11.32	0.256823	0.206
G6-5	03April-WhiteBlackNoseG6-G6FormantShift1-HPBehind5	5	WhiteBlackNoseG6	G6	FormantSchift1	13	2011-04-03	M	twins	78.72	2	0.0438943	1	0.0301605	21.602	45.564	8.877	0.194825	4.078	0.122994	13.202	3.081	0.0676192	3.242	0.0977802	21.241
G6-8	03April-WhiteG6-G6FormantsSchift1-HPBehind4	4	WhiteG6	G6	FormantSchift1	13	2011-04-03	F	twins	72.48	9	0.222745	9	0.280592	2.76	40.405	6.596	0.163247	5.6	0.174591	4.2	6.357	0.157332	2.031	0.0633203	29.636
G8-5	03April WhiteBrownCheekG8-G8FormantsShift1-HPBehind5	4	WhiteBrownCheekG8	G8	FormantSchift1	20	2011-04-03	F	twins	77.76	8	0.194543	15	0.409411	6.001	41.122	5.157	0.125407	7.075	0.193106	8.042	0	0	3.841	0.104837	8.526
G8-6	03April-LimpyG8-G8FormantShift1-HPBehind6	5	LimpyG8	G8	FormantSchift1	20	2011-04-03	F	twins	78.24	2	0.0459506	20	0.57612	0.718	43.525	0	0	5.198	0.149734	6.001	1.319	0.0303044	12.615	0.363388	1.315
G9-2	02April11-BrownWhiteFaceG9-G9FormantSchift1-HPBehind4	3	BrownWhiteFaceG9	G9	FormantSchift1	17	2011-04-02	F	twins	76.32	15	0.358457	15	0.435111	1.077	41.846	3.008	0.0718826	10.92	0.31676	0.117	12.127	0.289801	6.709	0.19461	2.035
G9-6	03April-LightBrownG9-G9FormantsSchift1-HPBehind4	4	LightBrownG9	G9	FormantSchift1	18	2011-04-03	F	twins	75.84	10	0.239664	12	0.351751	0.722	41.725	3.603	0.0863511	2.76	0.0809028	1.2	6.12	0.146675	6.965	0.204162	0.361
G11-4	03April-BeltedGallowayG11-G11FormanstSchift2-HPBehind4	4	BeltedGallowayG11	G11	FormantSchift2	15	2011-04-03	M	twins	75.36	14	0.334592	16	0.477355	0.723	41.842	6.963	0.166412	10.552	0.314816	0.243	8.519	0.203599	6.598	0.196849	3.726
G11-8	03April-BlackWhiteFaceG11-G11FormantsShift2-HPBehind5	5	BlackWhiteFaceG11	G11	FormantSchift2	15	2011-04-03	M	twins	74.88	14	0.353875	29	0.821111	0.844	39.562	12.391	0.313205	10.2	0.288805	3.36	3.478	0.0879126	6.593	0.186675	2.886
G12-4	02April11-GreyG12-G12FormantsSchift2-HPBehind5	3	GreyG12	G12	FormantSchift2	20	2011-04-02	M	twins	76.32	1	0.0238994	5	0.14502	18.36	41.842	3.599	0.0860141	12	0.348048	4.68	8.04	0.192151	10.559	0.306253	8.279
G12-6	03April-GreyBlackFaceG12-G12FormantsSchift2-HPBehind6	5	GreyBlackFaceG12	G12	FormantSchift2	21	2011-04-03	F	twins	76.32	0	0	1	0.0294135	33.36	42.322	2.88	0.0680497	0	0	33.998	1.046	0.0247153	0	0	33.998
G2-4	02Aug11-BrownSpottedG2-G2Formant2b-HPBehind-3	3	BrownSpottedG2	G2	FormantSchift2	11	2011-08-02	M	twins	80.16	16	0.419694	27	0.642291	1.324	38.123	3	0.0786927	9.361	0.222685	6.123	6.475	0.169845	12.595	0.299617	0.482
G2-9	03Aug11-GreySpottedG2-G2Formant2-HPBehind-5	4	GreySpottedG2	G2	FormantSchift2	12	2011-08-03	M	twins	82.08	9	0.247763	11	0.240411	4.318	36.325	11.161	0.307254	12.481	0.272779	3.119	8.044	0.221445	16.166	0.353317	3.718
G5-6	02Aug-BlackG5-G5Formant2b-HPBehind-4	3	BlackG5	G5	FormantSchift2	27	2011-08-02	M	twins	81.12	19	0.514557	31	0.701437	0.959	36.925	13.675	0.370345	19.265	0.435909	1.8	7.203	0.195071	11.881	0.268831	0.838
G5-7	02Aug-WhiteG2-G2Formant2-HPBehind-4	4	WhiteG5	G5	FormantSchift2	27	2011-08-02	M	twins	86.4	13	0.354388	16	0.321822	0.844	36.683	7.441	0.202846	10.672	0.214655	1.8	3.606	0.0983017	1.68	0.0337913	0.123
G6-6	03April-WhiteBlackNoseG6-G6FormantsSchift2-HPBehind4	4	WhiteBlackNoseG6	G6	FormantSchift2	13	2011-04-03	M	twins	78.72	1	0.0250488	3	0.0773236	21.364	39.922	1.563	0.0391513	6.956	0.179288	20.403	4.078	0.102149	3.358	0.0865509	20.399
G6-7	03April-WhiteG6-G6FormantShift2-HPBehind5	5	WhiteG6	G6	FormantSchift2	13	2011-04-03	F	twins	71.52	0	0	12	0.365865	0.722	38.721	9.244	0.238734	11.718	0.357267	10.441	5.163	0.133338	5.519	0.168267	6.479
G8-7	03April-LimpyG8-G8FormantsShift2-HPBehind5	4	LimpyG8	G8	FormantSchift2	20	2011-04-03	F	twins	75.36	0	0	11	0.32128	1.924	41.122	0	0	0	0	34.238	1.324	0.0321969	4.813	0.140575	18.599
G8-8	03April-WhiteBrownCheekG8-G8FormantsShift2-HPBehind6	5	WhiteBrownCheekG8	G8	FormantSchift2	20	2011-04-03	F	twins	79.2	0	0	7	0.207346	5.643	45.44	0	0	2.486	0.0736374	8.76	2.402	0.0528609	13.556	0.40154	5.643
G9-3	02April11-LightBrownG9-G9FormantSchift2-HPBehind3-Crazy	3	LightBrownG9	G9	FormantSchift2	17	2011-04-02	F	twins	79.68	18	0.405753	28	0.792797	1.924	44.362	14.875	0.335309	11.745	0.33255	2.044	7.681	0.173144	8.638	0.244578	1.802
G9-4	03April-BrownWhiteFaceG9-G9FormantsShift2-HPBehind5	5	BrownWhiteFaceG9	G9	FormantSchift2	18	2011-04-03	F	twins	76.32	12	0.284347	14	0.410341	0.723	42.202	8.034	0.19037	7.323	0.214637	12.603	9.799	0.232193	0.872	0.0255584	0.207
G11-3	02April11-BlackWhiteFaceG11-G11Natural-HPBehind2	2	BlackWhiteFaceG11	G11	Natural	14	2011-04-02	M	twins	77.28	33	0.811948	31	0.846139	0.719	40.643	12.712	0.312772	14.52	0.396321	8.879	6.721	0.165367	10.03	0.273767	0.242
G11-9	31March11-BeltedGallowayG11-G11Natural-HPBehind1	1	BeltedGallowayG11	G11	Natural	12	2011-03-31	M	twins	73.44	34	0.841501	28	0.84756	0.241	40.404	14.158	0.350411	13.914	0.421177	0.12	9.001	0.222775	8.292	0.250999	0.12
G12-8	03April-GreyG12-G12Natural-HPFront-NotOk	5	GreyG12	G12	Natural	21	2011-04-03	M	twins	76.8	17	0.411015	10	0.282175	0.001	41.361	13.557	0.327773	1.2	0.033861	16.081	5.279	0.127632	0	0	35.439
G12-9	31March11-GreyBlackFaceG12-G12Natural1	1	GreyBlackFaceG12	G12	Natural	18	2011-03-31	F	twins	79.68	9	0.198579	22	0.640317	0.96	45.322	8.52	0.187988	14.035	0.408493	3.363	4.2	0.0926702	15.837	0.460941	2.88
G2-10	03Aug11-GreySpottedG2-G2Natural-HPBehind-7-OK	5	GreySpottedG2	G2	Natural	12	2011-08-03	M	twins	84	3	0.0760591	10	0.224432	4.322	39.443	6.952	0.176254	14.039	0.31508	9.723	16.414	0.416145	18.465	0.414413	0.238
G2-8	03Aug11-BrownSpottedG2-G2Naturalb-HPBehind-5-OK	4	BrownSpottedG2	G2	Natural	12	2011-08-03	M	twins	85.92	17	0.400915	20	0.459591	5.043	42.403	4.317	0.101809	9.715	0.223246	7.922	6.957	0.164069	4.76	0.109383	3.36
G5-10	03Aug11-WhiteG5-G5-Natural-HPBehind-5	5	WhiteG5	G5	Natural	28	2011-08-03	M	twins	83.52	14	0.393225	15	0.313041	0.722	35.603	9.954	0.279583	8.281	0.17282	9.484	3.482	0.0978007	6.726	0.140368	0.479
G5-9	03Aug11-BlackG5-G5Naturalb-HPBehind-5	4	BlackG5	G5	Natural	28	2011-08-03	M	twins	83.04	18	0.492314	25	0.537889	0.6	36.562	9.242	0.252776	16.201	0.348574	3.843	8.533	0.233384	18.117	0.389797	5.641
G6-4	02April11-WhiteG6-G6Natual-HPBehind3	3	WhiteG6	G6	Natural	12	2011-04-02	F	twins	78.72	2	0.0456997	12	0.343289	1.682	43.764	0	0	4.776	0.136629	1.677	1.316	0.0300704	10.198	0.291738	1.442
G6-9	31March11-WhiteBlackNoseG6-G6Natural-HPBehind1	1	WhiteBlackNoseG6	G6	Natural	10	2011-03-31	M	twins	78.72	16	0.368613	15	0.424761	1.561	43.406	11.286	0.26001	8.644	0.244775	1.438	2.04	0.0469981	1.637	0.0463556	4.558
G8-10	31March11-WhiteBrownCheekG8-G8Natural-HPBehind1	1	WhiteBrownCheekG8	G8	Natural	17	2011-03-31	F	twins	79.68	11	0.271451	22	0.561841	0.842	40.523	3.837	0.094687	10.922	0.278928	5.283	11.523	0.284357	6.235	0.159231	2.762
G8-2	02April11-LimpyG8-G8Natural-HPBehind4	3	LimpyG8	G8	Natural	19	2011-04-02	F	twins	59.04	9	0.368189	19	0.549196	1.56	24.444	5.759	0.2356	6.248	0.180599	0.839	5.155	0.21089	16.563	0.478755	2.038
G9-5	03April-BrownWhiteFaceG9-G9Natural-HPBehind4	4	BrownWhiteFaceG9	G9	Natural	18	2011-04-03	F	twins	78.72	11	0.257696	17	0.471777	0.598	42.686	4.559	0.106803	3.238	0.0898596	19.679	7.198	0.168627	6.873	0.190737	4.435
G9-7	03April-LightBrownG9-G9Natural-HPBehind5	5	LightBrownG9	G9	Natural	18	2011-04-03	F	twins	75.84	7	0.179101	21	0.571335	3.601	39.084	7.684	0.196602	9.36	0.254652	2.401	6.246	0.15981	7.196	0.195778	5.041
										78.2057						40.9309
										5.91745						6.06581

### Sheet: Data for F0 conditions
Order	Kid	Mother	Playback	Age	Date	Sex	TotalLengh	CallRateBefore	CallRateAfter	LatencyCall	PlaybackStart	DepRateBefore	DepRateAfter	LatencyDep	LookRateBefore	LookRateAfter	LatencyLook	F1_mean	F2_mean	F3_mean	F4_mean	Fdisp
1	BeltedGallowayG11	G11	Natural	12	2011-03-31	M	73.44	0.841501	0.84756	0.241	40.404	0.350411	0.421177	0.12	0.222775	0.250999	0.12	970.563	2310.7	3494.66	3882.77	970.736
3	BeltedGallowayG11	G11	F0Schift1	15	2011-04-03	M	75.84	0.300335	0.430041	0.241	43.285	0.191267	0.309507	6.122	0.12755	0.103271	6.117	984.612	2334.05	3480.97	3883.52	966.302
2	BeltedGallowayG11	G11	F0Schift2	14	2011-04-02	M	77.28	0.521235	0.723895	0.239	44.126	0.160382	0.26395	7.677	0.0270815	0.0976051	8.039	982.096	2327.51	3458.39	3922.33	980.078
4	BlackG5	G5	Natural	28	2011-08-03	M	83.04	0.492314	0.537889	0.6	36.562	0.252776	0.348574	3.843	0.233384	0.389797	5.641	831.141	2324.43	3354.29	3058.11	742.322
2	BlackG5	G5	F0Schift1	27	2011-08-02	M	73.44	0.712555	0.730022	1.202	35.085	0.407183	0.328849	2.037	0.243295	0.543006	6.359	847.282	2325.77	3362.34	2831.45	661.389
1	BlackG5	G5	F0Schift2	26	2011-08-01	M	76.8	0.660775	0.716421	0.484	36.321	0.399769	0.254033	2.527	0.178272	0.216507	0.243	830.26	2279.36	3312.93	3216	795.248
2	BlackWhiteFaceG11	G11	Natural	14	2011-04-02	M	77.28	0.811948	0.846139	0.719	40.643	0.312772	0.396321	8.879	0.165367	0.273767	0.242	970.563	2310.7	3494.66	3882.77	970.736
3	BlackWhiteFaceG11	G11	F0Schift1	14	2011-04-02	M	77.28	0.747611	0.667111	1.559	42.803	0.269257	0.206718	2.52	0.165549	0.136033	2.759	984.612	2334.05	3480.97	3883.52	966.302
1	BlackWhiteFaceG11	G11	F0Schift2	12	2011-03-31	M	78.24	0.687348	0.664855	0.72	43.646	0.373803	0.246314	16.198	0.329927	0.416084	1.438	982.096	2327.51	3458.39	3922.33	980.078
4	BrownSpottedG2	G2	Natural	12	2011-08-03	M	85.92	0.400915	0.459591	5.043	42.403	0.101809	0.223246	7.922	0.164069	0.109383	3.36	926.354	2219.39	3363.75	3982.2	1018.61
1	BrownSpottedG2	G2	F0Schift1	10	2011-08-01	M	74.4	0.0826834	0.73458	1.442	36.283	0.0726787	0.368208	3.363	0.410357	0.381064	2.279	943.059	2210.34	3411.51	3837.25	964.729
2	BrownSpottedG2	G2	F0Schift2	10	2011-08-01	M	84.48	0.733616	0.629247	3.599	36.804	0.260896	0.19385	3.12	0.485002	0.302899	0.085	980.287	2223.26	3445.28	3192.92	737.543
4	BrownWhiteFaceG9	G9	Natural	18	2011-04-03	F	78.72	0.257696	0.471777	0.598	42.686	0.106803	0.0898596	19.679	0.168627	0.190737	4.435	945.153	2443.85	3607.51	2869.85	641.566
2	BrownWhiteFaceG9	G9	F0Schift1	17	2011-04-02	F	83.04	0.159949	0.356452	2.041	43.764	0.128713	0.274824	9.243	0.122566	0.366738	8.637	954.651	2462.9	3651.23	2775.11	606.82
1	BrownWhiteFaceG9	G9	F0Schift2	15	2011-03-31	F	77.28	0.0232964	0.494833	0.237	42.925	0.0977286	0.10115	5.16	0.193104	0.377325	1.798	958.836	2482.11	3638.05	2732.45	591.206
1	GreyBlackFaceG12	G12	Natural	18	2011-03-31	F	79.68	0.198579	0.640317	0.96	45.322	0.187988	0.408493	3.363	0.0926702	0.460941	2.88	1008.81	2385.99	3402.92	3265.88	752.358
3	GreyBlackFaceG12	G12	F0Schift1	20	2011-04-02	F	77.28	0.137864	0.236974	4.082	43.521	0.267503	0.167096	7.441	0.151467	0.309577	6.48	1007.7	2374.89	3403.41	3218.33	736.876
2	GreyBlackFaceG12	G12	F0Schift2	20	2011-04-02	F	77.76	0.174821	0.0530237	23.761	40.041	0.26363	0.12723	18.601	0.190804	0.279992	17.041	1003.54	2381.88	3416.18	3048.13	681.53
5	GreyG12	G12	Natural	21	2011-04-03	M	76.8	0.411015	0.282175	0.001	41.361	0.327773	0.033861	16.081	0.127632	0	35.439	1008.81	2385.99	3402.92	3265.88	752.358
1	GreyG12	G12	F0Schift1	18	2011-03-31	M	75.36	0.215095	0.328182	1.919	41.842	0.114741	0.264813	1.68	0.214904	0.4332	6.003	1007.7	2374.89	3403.41	3218.33	736.876
2	GreyG12	G12	F0Schift2	20	2011-04-02	M	75.84	0.121948	0.315738	0.482	41.001	0.239994	0.330607	3.482	0.207751	0.291828	0.24	1003.54	2381.88	3416.18	3048.13	681.53
5	GreySpottedG2	G2	Natural	12	2011-08-03	M	84	0.0760591	0.224432	4.322	39.443	0.176254	0.31508	9.723	0.416145	0.414413	0.238	926.354	2219.39	3363.75	3982.2	1018.61
1	GreySpottedG2	G2	F0Schift1	10	2011-08-01	M	80.64	0.580735	0.420984	0.844	37.883	0.184067	0.0477349	1.32	0.190059	0.358187	13.198	943.059	2210.34	3411.51	3837.25	964.729
2	GreySpottedG2	G2	F0Schift2	11	2011-08-02	M	83.04	0.358466	0.55832	3.36	41.845	0.189461	0.183275	7.084	0.561214	0.444569	5.28	980.287	2223.26	3445.28	3192.92	737.543
5	LightBrownG9	G9	Natural	18	2011-04-03	F	75.84	0.179101	0.571335	3.601	39.084	0.196602	0.254652	2.401	0.15981	0.195778	5.041	945.153	2443.85	3607.51	2869.85	641.566
1	LightBrownG9	G9	F0Schift1	15	2011-03-31	F	73.44	0	0.600755	1.197	38.484	0	0.151133	2.879	0.0217753	0.538734	0.359	954.651	2462.9	3651.23	2775.11	606.82
2	LightBrownG9	G9	F0Schift2	15	2011-03-31	F	76.32	0.0483524	0.429099	0.723	41.363	0.0521722	0.157222	19.921	0.173972	0.612181	0.206	958.836	2482.11	3638.05	2732.45	591.206
3	LimpyG8	G8	Natural	19	2011-04-02	F	59.04	0.368189	0.549196	1.56	24.444	0.2356	0.180599	0.839	0.21089	0.478755	2.038	992.372	2198.69	3320.27	3745.73	917.786
1	LimpyG8	G8	F0Schift1	17	2011-03-31	F	75.36	0.171212	0.841189	0.478	40.885	0	0.181117	4.321	0.278978	0.313299	3.721	1028.31	2233.09	3378	3458.49	810.062
2	LimpyG8	G8	F0Schift2	19	2011-04-02	F	78.72	0.187957	0.525486	0.843	42.563	0.0479524	0.24236	1.2	0.0366281	0.0265509	21.599	1015.69	2221.69	3360.01	3555.66	846.657
1	WhiteBlackNoseG6	G6	Natural	10	2011-03-31	M	78.72	0.368613	0.424761	1.561	43.406	0.26001	0.244775	1.438	0.0469981	0.0463556	4.558	933.284	2405.81	3411.22	3300.85	789.188
2	WhiteBlackNoseG6	G6	F0Schift1	12	2011-04-02	M	77.76	0.354392	0.395101	0.96	42.326	0.252611	0.247051	4.799	0.257785	0.20342	5.278	939.981	2419.93	3442.27	2963.94	674.653
3	WhiteBlackNoseG6	G6	F0Schift2	12	2011-04-02	M	76.8	0.349463	0.324704	0.719	42.923	0.245975	0.201789	7.083	0.161312	0.0459604	1.322	949.069	2426.55	3483.67	2792.76	614.566
1	WhiteBrownCheekG8	G8	Natural	17	2011-03-31	F	79.68	0.271451	0.561841	0.842	40.523	0.094687	0.278928	5.283	0.284357	0.159231	2.762	992.372	2198.69	3320.27	3745.73	917.786
3	WhiteBrownCheekG8	G8	F0Schift1	19	2011-04-02	F	78.24	0.177462	0.335095	4.318	39.445	0.0912917	0.0123985	9.599	0.137026	0.27238	4.197	1028.31	2233.09	3378	3458.49	810.062
2	WhiteBrownCheekG8	G8	F0Schift2	19	2011-04-02	F	74.88	0.317996	0.382364	6.602	40.881	0.196522	0.268126	6.725	0.261271	0.109739	9.122	1015.69	2221.69	3360.01	3555.66	846.657
5	WhiteG5	G5	Natural	28	2011-08-03	M	83.52	0.393225	0.313041	0.722	35.603	0.279583	0.17282	9.484	0.0978007	0.140368	0.479	831.141	2324.43	3354.29	3058.11	742.322
1	WhiteG5	G5	F0Schift1	26	2011-08-01	M	76.8	0.720561	0.859592	0.483	36.083	0.136435	0.185721	21.362	0.0432337	0.100032	20.404	847.282	2325.77	3362.34	2831.45	661.389
2	WhiteG5	G5	F0Schift2	26	2011-08-01	M	76.32	0.673993	0.734684	1.44	34.125	0.295853	0.284465	4.559	0.130286	0.139211	6.841	830.26	2279.36	3312.93	3216	795.248
3	WhiteG6	G6	Natural	12	2011-04-02	F	78.72	0.0456997	0.343289	1.682	43.764	0	0.136629	1.677	0.0300704	0.291738	1.442	933.284	2405.81	3411.22	3300.85	789.188
2	WhiteG6	G6	F0Schift1	12	2011-04-02	F	75.84	0.120172	0.525808	0.239	41.607	0.0604706	0.283937	5.156	0.0665032	0.126282	4.798	939.981	2419.93	3442.27	2963.94	674.653
1	WhiteG6	G6	F0Schift2	10	2011-03-31	F	77.76	0.491895	0.423793	0.483	44.725	0.0268083	0.13068	14.041	0.102001	0.148903	0.48	949.069	2426.55	3483.67	2792.76	614.566

### Sheet: Data for formant conditions
Order	Kid	Mother	Playback	Age	Date	Sex	TotalLengh	CallRateBefore	CallRateAfter	LatencyCall	PlaybackStart	DepRateBefore	DepRateAfter	LatencyDep	LookRateBefore	LookRateAfter	LatencyLook	F1_mean	F2_mean	F3_mean	F4_mean	Mean_F0	Max_F0	Min_F0	Range_F0
1	BeltedGallowayG11	G11	Natural	12	2011-03-31	M	73.44	0.841501	0.84756	0.241	40.404	0.350411	0.421177	0.12	0.222775	0.250999	0.12	970.563	2310.7	3494.66	3882.77	242.425	268.658	188.604	80.0534
5	BeltedGallowayG11	G11	FormantSchift1	15	2011-04-03	M	79.2	0.22121	0.558922	2.036	45.206	0.148675	0.302318	2.996	0.0265009	0.303612	4.919	1121.3	2634.55	3996.53	4348.83	253.316	268.965	208.935	60.0299
4	BeltedGallowayG11	G11	FormantSchift2	15	2011-04-03	M	75.36	0.334592	0.477355	0.723	41.842	0.166412	0.314816	0.243	0.203599	0.196849	3.726	1288.13	3049.13	4661.05	5197.93	255.383	279.863	218.096	61.7661
4	BlackG5	G5	Natural	28	2011-08-03	M	83.04	0.492314	0.537889	0.6	36.562	0.252776	0.348574	3.843	0.233384	0.389797	5.641	831.141	2324.43	3354.29	3058.11	293.806	397.818	166.214	231.604
5	BlackG5	G5	FormantSchift1	28	2011-08-03	M	79.68	0.477488	0.453751	0.723	35.603	0.286633	0.22885	12.118	0.202371	0.256823	0.206	954.69	2612.85	3799.27	3617.23	328.604	437.704	193.238	244.466
3	BlackG5	G5	FormantSchift2	27	2011-08-02	M	81.12	0.514557	0.701437	0.959	36.925	0.370345	0.435909	1.8	0.195071	0.268831	0.838	1120.04	3145.86	4543.65	3847.19	354.59	458.562	204.249	254.313
2	BlackWhiteFaceG11	G11	Natural	14	2011-04-02	M	77.28	0.811948	0.846139	0.719	40.643	0.312772	0.396321	8.879	0.165367	0.273767	0.242	970.563	2310.7	3494.66	3882.77	242.425	268.658	188.604	80.0534
4	BlackWhiteFaceG11	G11	FormantSchift1	15	2011-04-03	M	75.84	0.516857	0.601052	2.038	42.565	0.344086	0.342479	4.8	0.171925	0.133403	4.799	1121.3	2634.55	3996.53	4348.83	253.316	268.965	208.935	60.0299
5	BlackWhiteFaceG11	G11	FormantSchift2	15	2011-04-03	M	74.88	0.353875	0.821111	0.844	39.562	0.313205	0.288805	3.36	0.0879126	0.186675	2.886	1288.13	3049.13	4661.05	5197.93	255.383	279.863	218.096	61.7661
4	BrownSpottedG2	G2	Natural	12	2011-08-03	M	85.92	0.400915	0.459591	5.043	42.403	0.101809	0.223246	7.922	0.164069	0.109383	3.36	926.354	2219.39	3363.75	3982.19	252.436	330.058	155.643	174.416
5	BrownSpottedG2	G2	FormantSchift1	12	2011-08-03	M	78.24	0.102973	0.355375	0.837	38.845	0	0.0487118	33.121	0.287347	0.14413	19.318	1056.95	2543.13	3945.2	4620.7	262.05	368.059	176.879	191.18
3	BrownSpottedG2	G2	FormantSchift2	11	2011-08-02	M	80.16	0.419694	0.642291	1.324	38.123	0.0786927	0.222685	6.123	0.169845	0.299617	0.482	1219.12	2938.1	4688.72	5273.66	269.45	380.239	178.839	201.4
4	BrownWhiteFaceG9	G9	Natural	18	2011-04-03	F	78.72	0.257696	0.471777	0.598	42.686	0.106803	0.0898596	19.679	0.168627	0.190737	4.435	945.153	2443.85	3607.51	2869.85	254.386	325.743	171.502	154.241
3	BrownWhiteFaceG9	G9	FormantSchift1	17	2011-04-02	F	76.32	0.358457	0.435111	1.077	41.846	0.0718826	0.31676	0.117	0.289801	0.19461	2.035	1008.99	2648	4032.45	3985.08	340.648	401.396	215.652	185.744
5	BrownWhiteFaceG9	G9	FormantSchift2	18	2011-04-03	F	76.32	0.284347	0.410341	0.723	42.202	0.19037	0.214637	12.603	0.232193	0.0255584	0.207	1275.68	3289.96	4825.13	4113.17	280.9	353.405	186.465	166.94
1	GreyBlackFaceG12	G12	Natural	18	2011-03-31	F	79.68	0.198579	0.640317	0.96	45.322	0.187988	0.408493	3.363	0.0926702	0.460941	2.88	1008.81	2385.99	3402.92	3265.88	150.533	249.668	97.0819	152.587
4	GreyBlackFaceG12	G12	FormantSchift1	21	2011-04-03	F	115.68	0.0741088	0.403249	3.36	80.962	0.111163	0.314563	7.439	0.0237025	0.246414	6.838	1165	2744.07	3897.18	3835.98	134.517	173.066	106.633	66.433
5	GreyBlackFaceG12	G12	FormantSchift2	21	2011-04-03	F	76.32	0	0.0294135	33.36	42.322	0.0680497	0	33.998	0.0247153	0	33.998	1362.14	3234.93	4584.67	4590.59	140.4	224.378	105.059	119.318
5	GreyG12	G12	Natural	21	2011-04-03	M	76.8	0.411015	0.282175	0.001	41.361	0.327773	0.033861	16.081	0.127632	0	35.439	1008.81	2385.99	3402.92	3265.88	150.533	249.668	97.0819	152.587
4	GreyG12	G12	FormantSchift1	21	2011-04-03	M	80.16	0	0.132559	7.68	42.441	0.127259	0.136801	7.321	0.0848236	0.305443	20.999	1165	2744.07	3897.18	3835.98	134.517	173.066	106.633	66.433
3	GreyG12	G12	FormantSchift2	20	2011-04-02	M	76.32	0.0238994	0.14502	18.36	41.842	0.0860141	0.348048	4.68	0.192151	0.306253	8.279	1362.14	3234.93	4584.67	4590.59	140.4	224.378	105.059	119.318
5	GreySpottedG2	G2	Natural	12	2011-08-03	M	84	0.0760591	0.224432	4.322	39.443	0.176254	0.31508	9.723	0.416145	0.414413	0.238	926.354	2219.39	3363.75	3982.19	252.436	330.058	155.643	174.416
3	GreySpottedG2	G2	FormantSchift1	11	2011-08-02	M	74.4	0.197863	0.385697	0.721	30.324	0.197698	0.250454	4.08	0.344183	0.487453	0.238	1056.95	2543.13	3945.2	4620.7	262.05	368.059	176.879	191.18
4	GreySpottedG2	G2	FormantSchift2	12	2011-08-03	M	82.08	0.247763	0.240411	4.318	36.325	0.307254	0.272779	3.119	0.221445	0.353317	3.718	1219.12	2938.1	4688.72	5273.66	269.45	380.239	178.839	201.4
5	LightBrownG9	G9	Natural	18	2011-04-03	F	75.84	0.179101	0.571335	3.601	39.084	0.196602	0.254652	2.401	0.15981	0.195778	5.041	945.153	2443.85	3607.51	2869.85	254.386	325.743	171.502	154.241
4	LightBrownG9	G9	FormantSchift1	18	2011-04-03	F	75.84	0.239664	0.351751	0.722	41.725	0.0863511	0.0809028	1.2	0.146675	0.204162	0.361	1008.99	2648	4032.45	3985.08	340.648	401.396	215.652	185.744
3	LightBrownG9	G9	FormantSchift2	17	2011-04-02	F	79.68	0.405753	0.792797	1.924	44.362	0.335309	0.33255	2.044	0.173144	0.244578	1.802	1275.68	3289.96	4825.13	4113.17	280.9	353.405	186.465	166.94
3	LimpyG8	G8	Natural	19	2011-04-02	F	59.04	0.368189	0.549196	1.56	24.444	0.2356	0.180599	0.839	0.21089	0.478755	2.038	992.372	2198.69	3320.27	3745.73	351.884	414.191	243.111	171.08
5	LimpyG8	G8	FormantSchift1	20	2011-04-03	F	78.24	0.0459506	0.57612	0.718	43.525	0	0.149734	6.001	0.0303044	0.363388	1.315	1136.81	2623.34	3923.16	3797.45	352.125	432.707	258.115	174.593
4	LimpyG8	G8	FormantSchift2	20	2011-04-03	F	75.36	0	0.32128	1.924	41.122	0	0	34.238	0.0321969	0.140575	18.599	1350.34	3217.12	4796.49	3976.46	358.858	442.691	276.742	165.948
1	WhiteBlackNoseG6	G6	Natural	10	2011-03-31	M	78.72	0.368613	0.424761	1.561	43.406	0.26001	0.244775	1.438	0.0469981	0.0463556	4.558	933.284	2405.81	3411.22	3300.85	199.762	271.833	138.542	133.291
5	WhiteBlackNoseG6	G6	FormantSchift1	13	2011-04-03	M	78.72	0.0438943	0.0301605	21.602	45.564	0.194825	0.122994	13.202	0.0676192	0.0977802	21.241	1090.82	2775.63	3937.75	3676.39	248.958	349.979	154.48	195.499
4	WhiteBlackNoseG6	G6	FormantSchift2	13	2011-04-03	M	78.72	0.0250488	0.0773236	21.364	39.922	0.0391513	0.179288	20.403	0.102149	0.0865509	20.399	1207.76	3151.62	4504.91	4707.09	222.575	283.78	154.889	128.891
1	WhiteBrownCheekG8	G8	Natural	17	2011-03-31	F	79.68	0.271451	0.561841	0.842	40.523	0.094687	0.278928	5.283	0.284357	0.159231	2.762	992.372	2198.69	3320.27	3745.73	351.884	414.191	243.111	171.08
4	WhiteBrownCheekG8	G8	FormantSchift1	20	2011-04-03	F	77.76	0.194543	0.409411	6.001	41.122	0.125407	0.193106	8.042	0	0.104837	8.526	1136.81	2623.34	3923.16	3797.45	352.125	432.707	258.115	174.593
5	WhiteBrownCheekG8	G8	FormantSchift2	20	2011-04-03	F	79.2	0	0.207346	5.643	45.44	0	0.0736374	8.76	0.0528609	0.40154	5.643	1350.34	3217.12	4796.49	3976.46	358.858	442.691	276.742	165.948
5	WhiteG5	G5	Natural	28	2011-08-03	M	83.52	0.393225	0.313041	0.722	35.603	0.279583	0.17282	9.484	0.0978007	0.140368	0.479	831.141	2324.43	3354.29	3058.11	293.806	397.818	166.214	231.604
3	WhiteG5	G5	FormantSchift1	27	2011-08-02	M	77.76	0.668378	0.520369	0	37.404	0.243637	0.276638	1.201	0.146642	0.118941	3.121	954.69	2612.85	3799.27	3617.23	328.604	437.704	193.238	244.466
4	WhiteG5	G5	FormantSchift2	27	2011-08-02	M	86.4	0.354388	0.321822	0.844	36.683	0.202846	0.214655	1.8	0.0983017	0.0337913	0.123	1120.04	3145.86	4543.65	3847.19	354.59	458.562	204.249	254.313
3	WhiteG6	G6	Natural	12	2011-04-02	F	78.72	0.0456997	0.343289	1.682	43.764	0	0.136629	1.677	0.0300704	0.291738	1.442	933.284	2405.81	3411.22	3300.85	199.762	271.833	138.542	133.291
4	WhiteG6	G6	FormantSchift1	13	2011-04-03	F	72.48	0.222745	0.280592	2.76	40.405	0.163247	0.174591	4.2	0.157332	0.0633203	29.636	1090.82	2775.63	3937.75	3676.39	248.958	349.979	154.48	195.499
5	WhiteG6	G6	FormantSchift2	13	2011-04-03	F	71.52	0	0.365865	0.722	38.721	0.238734	0.357267	10.441	0.133338	0.168267	6.479	1207.76	3151.62	4504.91	4707.09	222.575	283.78	154.889	128.891
